# Resolving Local and Global Conformational Heterogeneity of the Human Intrinsically Disordered Proteome

**DOI:** 10.64898/2025.12.16.694679

**Authors:** Hossain Shadman, Jesse Dylan Ziebarth, Qianyi Cheng, Mohamed Laradji, Yongmei Wang

## Abstract

Linking the sequences of intrinsically disordered regions (IDRs) to their structural ensembles and biological functions remains a central challenge in understanding how disorder encodes activity. A recent study has shown that human IDRs with different levels of compactness, as measured by Flory’s exponent, are associated with specific cellular functions and localizations, and Flory’s exponent can be predicted from sequence features with reasonable accuracy. However, IDRs are known to sample highly heterogenous conformations that can be masked by ensemble-averaged metrics such as Flory’s exponent. Here, we introduce a simple framework that resolves heterogeneous conformations. We pair two polymer physics descriptors, shape ratio (*R*_s_) and relative shape anisotropy (RSA), to construct joint two-dimensional (RSA, *R*_s_) maps at both the global and local (subchain) scales. We show that sequences with similar Flory’s exponent can display strikingly different two-dimensional conformational maps that reflect differences in charge patterning. IDRs with similar global maps can exhibit markedly different local maps that can be linked to local sequence variations. This leads to the identification of a class of IDRs that appear non-compact globally but contain locally compact subchains. These locally compact IDRs are found to be associated with similar GO functional and cellular localization enrichments and phase-separation propensities as globally compact IDRs. Our framework moves beyond ensemble-averaged descriptors, providing new tools that capture the intrinsic heterogeneity of IDR conformations and thus offer new opportunities to link IDR sequences with functions.

**Significance Statement:** Intrinsically disordered proteins (IDPs) and regions (IDRs) exhibit highly heterogeneous conformational ensembles, yet studies routinely use ensemble-averaged metrics to characterize them that obscure this heterogeneity. We present a simple, general framework that quantifies structural heterogeneity in human IDRs. This resolves forms of structural heterogeneity that are otherwise overlooked and enhances our understanding of how IDR structures relate to their sequences and functions. A python package for immediate implementation of this framework is provided.
