## Supplementary Data 1 for "Resolving Local and Global Conformational Heterogeneity of the Human Intrinsically Disordered Proteome"

### Sheet: Sheet1
MF terms	subgroup1 count (n=479)	subgroup2 count (n=7322)	subgroup3 count (n=1163)	subgroup4 count (n=15092)			fraction in subgroup1 (n=479)	fraction in subgroup2 (n=7322)	fraction in subgroup3 (n=1163)	fraction in subgroup4 (n=15092)
transcription cis-regulatory region binding	59	608	138	2087			0.123173	0.0830374	0.118659	0.138285
DNA binding*	127	1192	332	3312			0.265136	0.162797	0.285469	0.219454
DNA-binding transcription factor activity	47	543	118	1969			0.0981211	0.0741601	0.101462	0.130466
DNA-binding transcription factor activity, RNA polymerase II-specific	45	525	110	1907			0.0939457	0.0717017	0.094583	0.126358
sequence-specific double-stranded DNA binding	61	641	154	2164			0.127349	0.0875444	0.132416	0.143387
DNA-binding transcription repressor activity, RNA polymerase II-specific	11	106	28	480			0.0229645	0.0144769	0.0240757	0.0318049
sequence-specific DNA binding	69	719	173	2315			0.14405	0.0981972	0.148753	0.153393
RNA polymerase II cis-regulatory region sequence-specific DNA binding	41	475	99	1653			0.085595	0.064873	0.0851247	0.109528
RNA polymerase II transcription regulatory region sequence-specific DNA binding	48	546	120	1942			0.100209	0.0745698	0.103181	0.128677
DNA-binding transcription activator activity, RNA polymerase II-specific	13	210	40	622			0.0271399	0.0286807	0.0343938	0.0412139
GTP binding	8	148	18	177			0.0167015	0.0202131	0.0154772	0.0117281
chromatin binding	53	332	108	843			0.110647	0.0453428	0.0928633	0.0558574
G protein-coupled receptor activity	9	258	11	485			0.0187891	0.0352363	0.0094583	0.0321362
ATP binding	74	1010	176	1833			0.154489	0.13794	0.151333	0.121455
signaling receptor activity	21	591	33	1306			0.0438413	0.0807157	0.0283749	0.0865359
DNA-binding transcription factor binding	23	270	45	575			0.0480167	0.0368752	0.038693	0.0380997
									Pearson R between the fractions in subgroups 1 and 3:	Pearson R between the fractions in subgroups 2 and 4:
									0.993709	0.895116
							subgroup1: nu<0.45
							subgroup2: nu>0.55
							subgroup3: nu>=0.45 but local nu<0.45
							subgroup4: nu<=0.55 but local nu>0.55
							color code carried over from Tesei et al. 2024. In their study, orange indicates significance for compact IDRs, green represents significance for extended IDRs .
							* identifies GO terms for which there are at least 100 IDRs in every subgroup
							Note: These are MF terms from Tesei et al. 2024 paper's Supplementary Table 1.
