## Supplementary Data 2 for "Resolving Local and Global Conformational Heterogeneity of the Human Intrinsically Disordered Proteome"

### Sheet: Sheet1
CC terms	subgroup1 count (n=550)	subgroup2 count (n=8270)	subgroup3 count (n=1261)	subgroup4 count (n=17041)			fraction in subgroup1 (n=550)	fraction in subgroup2 (n=8270)	fraction in subgroup3 (n=1261)	fraction in subgroup4 (n=17041)
nucleus*	338	3672	782	8143			0.614545	0.444015	0.620143	0.477848
cytoplasm*	329	5904	782	10947			0.598182	0.713906	0.620143	0.642392
mitochondrial matrix	4	235	5	218			0.00727273	0.028416	0.00396511	0.0127927
mitochondrion	28	718	62	980			0.0509091	0.0868198	0.0491673	0.0575084
membrane*	206	4171	482	8036			0.374545	0.504353	0.382236	0.471569
cytoplasmic vesicle	42	1275	107	2235			0.0763636	0.154172	0.0848533	0.131154
endosome	15	590	46	928			0.0272727	0.0713422	0.036479	0.0544569
mitochondrial inner membrane	2	161	3	195			0.00363636	0.019468	0.00237906	0.011443
lysosome	7	358	25	559			0.0127273	0.043289	0.0198255	0.0328032
chromatin	72	667	179	1770			0.130909	0.080653	0.141951	0.103867
plasma membrane*	126	2696	312	2205			0.229091	0.325998	0.247423	0.129394
extracellular exosome	32	851	84	1554			0.0581818	0.102902	0.0666138	0.0911918
lysosomal membrane	3	216	13	329			0.00545455	0.0261185	0.0103093	0.0193064
Golgi apparatus	42	897	85	1671			0.0763636	0.108464	0.0674068	0.0980576
basolateral plasma membrane	3	181	16	236			0.00545455	0.0218863	0.0126883	0.013849
nuclear body	66	414	132	1038			0.12	0.0500605	0.104679	0.0609119
chromosome*	105	990	266	2353			0.190909	0.11971	0.210944	0.138079
extracellular space	50	1279	131	2530			0.0909091	0.154655	0.103886	0.148465
apical plasma membrane	6	243	28	388			0.0109091	0.0293833	0.0222046	0.0227686
nuclear speck	39	201	73	510			0.0709091	0.0243047	0.0578906	0.0299278
endoplasmic reticulum	46	903	90	1622			0.0836364	0.10919	0.0713719	0.0951822
external side of plasma membrane	6	162	11	333			0.0109091	0.0195889	0.00872324	0.0195411
nucleoplasm*	213	2127	502	4459			0.387273	0.257195	0.398097	0.261663
cell surface	23	457	36	917			0.0418182	0.05526	0.0285488	0.0538114
receptor complex	9	256	15	592			0.0163636	0.0309553	0.0118953	0.0347397
transcription regulator complex	20	264	51	614			0.0363636	0.0319226	0.0404441	0.0360307
									Pearson R between the fractions in subgroups 1 and 3:	Pearson R between the fractions in subgroups 2 and 4:
									0.998589	0.971043
							subgroup1: nu<0.45
							subgroup2: nu>0.55
							subgroup3: nu>=0.45 but local nu<0.45
							subgroup4: nu<=0.55 but local nu>0.55
							color code carried over from Tesei et al. 2024. In their study, orange indicates significance for compact IDRs, green represents significance for extended IDRs .
							* identifies GO terms for which there are at least 100 IDRs in every subgroup
							Note: These are CC terms from Tesei et al. 2024 paper's Supplementary Table 2.
