## Supplementary Data 3 for "Resolving Local and Global Conformational Heterogeneity of the Human Intrinsically Disordered Proteome"

### Sheet: MF-Subgroup1
GO_Term	Subgroup_Count	Background_Count	Subgroup_Freq	Background_Freq	Fold_Enrichment	P_Value	Odds_Ratio	FDR_Adjusted_P	Significant
RNA binding	127	2379	0.2651356993736952	0.10830374214695439	2.4480751460456447	3.568019403125197e-21	2.9705340765791584	2.4619333881563855e-19	TRUE
nucleic acid binding	232	6379	0.48434237995824636	0.29040335063279615	1.667826417645844	8.409893955288182e-19	2.2950965751107666	2.901413414574423e-17	TRUE
histone binding	41	525	0.085595	0.0239006	3.581294363256785	1.0367642885848904e-11	3.822922374429224	2.384557863745248e-10	TRUE
chromatin binding	53	1122	0.11064718162839249	0.051078940180278615	2.1661996360510423	2.3567910756954434e-07	2.311290201099646	4.0654646055746396e-06	TRUE
ATP hydrolysis activity	35	762	0.0730689	0.03469	2.1063403087140204	4.978693769415978e-05	2.1935518195360717	0.00068706	TRUE
transcription coregulator activity	36	861	0.0751566	0.0391969	1.9174092367228472	0.000231827	1.991961680339151	0.00266601	TRUE
DNA binding	127	4378	0.2651356993736952	0.1993080214877538	1.3302811266428936	0.00034509	1.4494450558578014	0.0034016	TRUE
protein-containing complex binding	88	2919	0.1837160751565762	0.13288718929254303	1.3824965080127962	0.00117995	1.468582678614142	0.0101771	TRUE
transcription coactivator activity	22	489	0.045929	0.022261677137394156	2.063142794933207	0.00157857	2.1143225356083284	0.012102405211311316	TRUE

### Sheet: MF-Subgroup2
GO_Term	Subgroup_Count	Background_Count	Subgroup_Freq	Background_Freq	Fold_Enrichment	P_Value	Odds_Ratio	FDR_Adjusted_P	Significant
other	4181	7476	0.5710188473094783	0.49434635984923625	1.1550987196176083	2.1604327748870323e-27	1.3615513610442942	1.4906986146720522e-25	TRUE
GTP binding	148	178	0.020213056541928436	0.011770151424981817	1.717314910581931	8.819000006854856e-07	1.7321131551827291	3.0425550023649253e-05	TRUE
GTPase activity	123	147	0.0167987	0.00972029	1.728207972618165	5.763645165579063e-06	1.7406499201986672	0.000132564	TRUE
protein dimerization activity	516	868	0.0704725	0.057396	1.227829897147288	8.758172876849432e-05	1.2451029249063241	0.00151078	TRUE
identical protein binding	1054	1906	0.1439497405080579	0.1260331944719963	1.1421573587111016	0.00011806	1.1660619305173399	0.00162923	TRUE
ubiquitin-protein transferase activity	288	455	0.0393335	0.0300866	1.307342316246987	0.000195953	1.3199261358487973	0.00225346	TRUE
ATP binding	1010	1839	0.13794045342802513	0.12160285657607618	1.1343520811267123	0.000328359	1.1558501169217028	0.00274281	TRUE
protein heterodimerization activity	156	225	0.021305654192843484	0.014878000396746678	1.43202	0.000357758	1.4414289701367569	0.00274281	TRUE
enzyme binding	1250	2309	0.17071838295547664	0.1526813462937248	1.1181351690929724	0.000298486	1.1424548267619803	0.00274281	TRUE
protein homodimerization activity	353	584	0.048210871346626605	0.0386167	1.2484469304367023	0.000484692	1.2610314858168366	0.00334438	TRUE
ubiquitin protein ligase activity	207	328	0.028270964217426933	0.021688818356146267	1.3034810727443522	0.00159762	1.3123103885641807	0.00953816	TRUE
microtubule binding	238	385	0.032504780114722756	0.025457911789988758	1.2768046485063695	0.00165881	1.2861044094245675	0.00953816	TRUE
ATP hydrolysis activity	293	504	0.0400164	0.0333267	1.2007298617343687	0.00655808	1.2090971756464715	0.0348083	TRUE
integrin binding	123	191	0.0167987	0.012629769225682735	1.3300867642663363	0.00812422	1.3357265297899867	0.0400408	TRUE
transmembrane transporter binding	99	149	0.0135209	0.00985254	1.3723255647684922	0.00900746	1.3774287394759657	0.041434305110331464	TRUE

### Sheet: MF-Subgroup3
GO_Term	Subgroup_Count	Background_Count	Subgroup_Freq	Background_Freq	Fold_Enrichment	P_Value	Odds_Ratio	FDR_Adjusted_P	Significant
nucleic acid binding	492	6119	0.4230438521066208	0.2875199699276384	1.471354675687711	7.360715329236789e-22	1.8169679401263905	5.078893577173384e-20	TRUE
histone binding	84	482	0.072227	0.022648247345174326	3.189076754565921	2.132364009759163e-18	3.3594960755886616	7.356655833669112e-17	TRUE
DNA binding	332	4173	0.28546861564918313	0.1960811953763744	1.4558694172647773	7.479174470181206e-13	1.6379977524415597	1.7202101281416774e-11	TRUE
RNA binding	199	2307	0.1711092003439381	0.10840146602762898	1.5784768104550022	3.141308730271283e-10	1.6978926665551533	5.418757559717963e-09	TRUE
chromatin binding	108	1067	0.0928633	0.0501363	1.852217828532195	4.00967171811261e-09	1.939459084912742	5.533346970995401e-08	TRUE
ATP hydrolysis activity	75	722	0.0644884	0.0339254	1.9008891418935172	4.279925647210962e-07	1.9629908750203682	4.921914494292606e-06	TRUE
transcription coregulator activity	79	818	0.0679278	0.0384362	1.7672846760443757	2.813070170651486e-06	1.823203024206281	2.772883453927893e-05	TRUE
protein-containing complex binding	194	2813	0.16680997420464316	0.13217742693355888	1.2620155958134431	0.000588804	1.314472794562471	0.00507843	TRUE
transcription coactivator activity	43	468	0.0369733	0.0219904	1.6813391538241063	0.00127138	1.7074977106227107	0.00974725	TRUE
mRNA binding	42	481	0.0361135	0.022601259280142845	1.5978534258843804	0.00339463	1.6202529297979789	0.0212936	TRUE

### Sheet: MF-Subgroup4
GO_Term	Subgroup_Count	Background_Count	Subgroup_Freq	Background_Freq	Fold_Enrichment	P_Value	Odds_Ratio	FDR_Adjusted_P	Significant
DNA-binding transcription factor activity	1969	543	0.130466	0.0738474	1.7667034453876262	5.018873025053235e-39	1.8817410956176222	3.463022387286732e-37	TRUE
DNA-binding transcription factor activity, RNA polymerase II-specific	1907	525	0.126358	0.0713994	1.7697387452197948	6.636614016184368e-38	1.8810691803456308	2.289631835583607e-36	TRUE
RNA polymerase II transcription regulatory region sequence-specific DNA binding	1942	546	0.12867744500397563	0.0742554	1.7329033939821115	2.0542672989609092e-36	1.8411390130781766	4.7248147876100914e-35	TRUE
transcription cis-regulatory region binding	2087	608	0.13828518420355154	0.0826873	1.6723864464617013	2.431200527998473e-35	1.780288831218762	4.193820910797366e-34	TRUE
sequence-specific double-stranded DNA binding	2164	641	0.14338722501987808	0.0871753	1.6448147668816904	7.488929357257408e-35	1.7527494169073694	1.0334722513015223e-33	TRUE
sequence-specific DNA binding	2315	719	0.15339252584150542	0.0977832	1.5686999200453258	6.949997927635138e-32	1.671739781899042	7.99249761678041e-31	TRUE
RNA polymerase II cis-regulatory region sequence-specific DNA binding	1653	475	0.10952822687516565	0.0645995	1.6954969520275645	7.174968988976279e-29	1.7810432323833618	7.072469431990903e-28	TRUE
DNA binding	3312	1193	0.2194540153723827	0.16224670202638378	1.3525946144452055	1.403742727317133e-24	1.4517281766729238	1.2107281023110271e-23	TRUE
DNA-binding transcription repressor activity, RNA polymerase II-specific	480	106	0.031804929764113435	0.014415884672922617	2.206241967504963	5.654793526513335e-16	2.2458666694213596	4.3353417036602235e-15	TRUE
nucleic acid binding	4697	1914	0.3112244897959184	0.2603019175846593	1.195628878510652	1.5230924990537763e-15	1.2840241495413909	1.0509338243471056e-14	TRUE
metal ion binding	4755	2045	0.31506758547574876	0.27811777505779955	1.1328567022020442	7.4990435325701e-09	1.193970528164192	4.703945488612154e-08	TRUE
DNA-binding transcription activator activity, RNA polymerase II-specific	622	210	0.041213888152663664	0.028559771521827825	1.4430748551739805	9.201420471490179e-07	1.4621206436963174	5.290816771106853e-06	TRUE
chromatin binding	843	332	0.0558574	0.0451516	1.2371069887820563	0.000356182	1.251134723468229	0.00189051	TRUE
calcium ion binding	907	365	0.060098065200106014	0.0496396	1.2106878723736425	0.000735583	1.224159419800001	0.00362537	TRUE
transcription coregulator activity	639	258	0.042340312748476015	0.0350877	1.2066989133315664	0.00479009	1.2158375423787449	0.020657284346847226	TRUE
transcription coactivator activity	371	140	0.0245826	0.0190398	1.2911111847336336	0.00468829	1.2984477956660554	0.020657284346847226	TRUE

### Sheet: CC-Subgroup1
GO_Term	Subgroup_Count	Background_Count	Subgroup_Freq	Background_Freq	Fold_Enrichment	P_Value	Odds_Ratio	FDR_Adjusted_P	Significant
nucleolus	90	1457	0.16363636363636364	0.0587169	2.786872153241405	7.882374028018795e-18	3.136477574527767	7.488255326617855e-16	TRUE
nucleus	338	11487	0.6145454545454545	0.462924	1.3275294601802827	1.1797400132838663e-12	1.8497226561280924	5.603765063098365e-11	TRUE
nucleoplasm	213	6381	0.38727272727272727	0.25715321995647616	1.5059999145189555	2.6480815474770666e-11	1.8258158842297492	8.385591567010711e-10	TRUE
nuclear body	66	1389	0.12	0.055976464898847424	2.143758099352052	1.1769964018903458e-08	2.299725112900059	2.7953664544895714e-07	TRUE
nuclear speck	39	675	0.0709091	0.0272024	2.6067232323232323	1.512817999676282e-07	2.729349858664927	2.874354199384936e-06	TRUE
intracellular membrane-bounded organelle	425	16959	0.7727272727272727	0.6834448295317159	1.130635918713046	2.863413269300045e-06	1.574798042337402	4.533737676391738e-05	TRUE
chromosome	105	3241	0.19090909090909092	0.130612	1.4616532495582173	5.336768775527886e-05	1.5705826679933022	0.000724276	TRUE
ribonucleoprotein complex	36	840	0.0654545	0.0338519	1.9335584415584415	0.00020828	1.9989438576987215	0.00247333	TRUE
PML body	13	206	0.023636363636363636	0.00830177	2.8471491615180935	0.00105107	2.891865994106055	0.011094611100693094	TRUE

### Sheet: CC-Subgroup2
GO_Term	Subgroup_Count	Background_Count	Subgroup_Freq	Background_Freq	Fold_Enrichment	P_Value	Odds_Ratio	FDR_Adjusted_P	Significant
cytoplasm	5904	10987	0.7139056831922612	0.6427401427401428	1.1107221032573507	4.659551251188219e-30	1.3870125925352033	4.426573688628808e-28	TRUE
mitochondrion	718	982	0.0868198	0.0574471	1.511301615290464	4.89945526978406e-18	1.5599131830577513	2.3272412531474284e-16	TRUE
mitochondrial matrix	235	218	0.028415961305925032	0.012753012753012752	2.2281763420343235	1.0390493282345296e-17	2.264096869772726	3.290322872742677e-16	TRUE
cytosol	2778	5041	0.335913	0.2948987948987949	1.1390787081601965	2.1844941001926495e-11	1.209428426162568	5.188173487957542e-10	TRUE
microtubule cytoskeleton	992	1615	0.11995163240628778	0.0944776	1.2696304670916925	3.375360473350114e-10	1.3063814183633276	6.413184899365217e-09	TRUE
endosome	590	928	0.0713422	0.0542881	1.3141417879331192	6.83434618731651e-08	1.338275076329023	1.0821048129917808e-06	TRUE
mitochondrial inner membrane	161	195	0.019468	0.011407511407511407	1.706591014789322	3.9756354394564834e-07	1.7206200138497585	4.388755142202356e-06	TRUE
cytoplasmic vesicle	1275	2238	0.15417170495767835	0.13092313092313093	1.1775742290199078	3.362156787665049e-07	1.2099412257318996	4.388755142202356e-06	TRUE
membrane	4171	8056	0.5043530834340991	0.47127647127647126	1.0701851549432089	4.157768029454863e-07	1.1416031303684648	4.388755142202356e-06	TRUE
basolateral plasma membrane	181	237	0.0218863	0.013864513864513865	1.5785866254419665	2.636466714041456e-06	1.591533118111641	2.5046433783393835e-05	TRUE
endosome membrane	303	448	0.0366385	0.026208	1.3979859431680774	3.699536647506734e-06	1.4131220974017824	2.7172314138814205e-05	TRUE
early endosome	270	390	0.032648125755743655	0.022815022815022814	1.4309924658171336	3.532693102030666e-06	1.4455384615384614	2.7172314138814205e-05	TRUE
microtubule	351	533	0.0424426	0.0311805	1.3611879552894683	3.718316671627207e-06	1.377197170128034	2.7172314138814205e-05	TRUE
cytoplasmic vesicle membrane	662	1110	0.0800484	0.0649351	1.2327448609431682	6.612405784945862e-06	1.2529968454258675	4.486989639784692e-05	TRUE
lysosome	358	561	0.043289	0.032818532818532815	1.31904	2.133709727646288e-05	1.3334770713138642	0.000135135	TRUE
late endosome	176	249	0.0212817	0.014566514566514567	1.4610043559971446	7.653304524845618e-05	1.4710286661843817	0.000421087	TRUE
axoneme	148	201	0.017896	0.011758511758511758	1.5219621361150715	7.19139218752098e-05	1.5314733890263041	0.000421087	TRUE
perinuclear region of cytoplasm	440	725	0.053204353083434096	0.042412542412542414	1.254448567735479	7.978486884140103e-05	1.2687470823974987	0.000421087	TRUE
cilium	491	824	0.059371221281741236	0.048204	1.2316646317840834	0.000110676	1.2462869912397954	0.00055338	TRUE
microtubule organizing center	601	1037	0.0726723	0.0606646	1.1979367979673485	0.000165642	1.2134486007549838	0.000786798	TRUE
cytoskeleton	1527	2853	0.18464328899637242	0.1669006669006669	1.1063064781296845	0.000257848	1.1303803313261889	0.00116646	TRUE
lysosomal membrane	216	329	0.026118500604594922	0.019246519246519246	1.3570506058812937	0.000288355	1.366626336061373	0.00123489	TRUE
presynapse	295	472	0.035671100362756954	0.027612027612027613	1.2918681983071343	0.000298973	1.3026645768025078	0.00123489	TRUE
endoplasmic reticulum	903	1629	0.10918984280532043	0.0952966	1.1457895475224968	0.000316918	1.16366	0.00125447	TRUE
spindle	297	481	0.0359129	0.0281385	1.2762905776206865	0.000502233	1.2865826008933998	0.00190849	TRUE
centrosome	435	740	0.0525998	0.04329	1.2150544135429264	0.000587051	1.2269942565411616	0.00214499	TRUE
apical plasma membrane	243	388	0.029383313180169287	0.022698022698022697	1.2945318440768396	0.000892848	1.3034481562869644	0.0031415	TRUE
kinetochore	110	153	0.013301088270858524	0.00895051	1.486070607202978	0.00101723	1.4926230296039984	0.00345132	TRUE
membrane raft	193	300	0.023337363966142683	0.01755	1.3297629987908102	0.00117887	1.3376426891172466	0.00386182	TRUE
extracellular exosome	851	1557	0.10290205562273277	0.0910846	1.1297416434264573	0.00148476	1.1446237216790405	0.00470174	TRUE
other	592	1056	0.071584	0.0617761	1.1587666263603384	0.00172795	1.1710080750195364	0.00529533	TRUE
protein-containing complex	3154	6197	0.3813784764207981	0.36252486252486255	1.0520064024426532	0.00186208	1.0840682072323578	0.00552805	TRUE
early endosome membrane	125	185	0.015114873035066506	0.010822510822510822	1.3966142684401452	0.00245045	1.4027010435850216	0.00705431	TRUE
trans-Golgi network	175	275	0.021160822249093107	0.016087516087516088	1.3153567110036275	0.00268628	1.3221741815935764	0.00750579	TRUE
Golgi apparatus	897	1676	0.10846432889963724	0.0980461	1.1062584953522667	0.00549193	1.1191859157145323	0.014906659298479919	TRUE
cell projection	1480	2843	0.17896009673518742	0.16631566631566633	1.0760266948966914	0.00646247	1.0925980510744682	0.017053745701257166	TRUE
ribonucleoprotein complex	319	557	0.0385732	0.0325845	1.1837873041579199	0.00832985	1.1911609867168904	0.0213874	TRUE

### Sheet: CC-Subgroup3
GO_Term	Subgroup_Count	Background_Count	Subgroup_Freq	Background_Freq	Fold_Enrichment	P_Value	Odds_Ratio	FDR_Adjusted_P	Significant
nucleus	782	11043	0.6201427438540841	0.45815873542712526	1.3535543380526114	1.5875559221345162e-29	1.93076	1.5081781260277904e-27	TRUE
nucleoplasm	502	6092	0.3980967486122125	0.25274862050367175	1.575069916579146	2.8415772801588625e-28	1.9554191894681203	1.3497492080754597e-26	TRUE
chromosome	266	3080	0.21094369547977795	0.1277849230386259	1.6507713935548987	1.0637294969236934e-15	1.8247464595705802	3.368476740258362e-14	TRUE
nuclear body	132	1323	0.10467882632831087	0.054889432850682485	1.9070852237273446	1.107298110270274e-11	2.013139474862871	2.267029537225482e-10	TRUE
nucleolus	138	1409	0.10943695479777954	0.0584575	1.8720787235563379	1.1931734406449904e-11	1.9792442301019966	2.267029537225482e-10	TRUE
ribonucleoprotein complex	90	786	0.0713719	0.03261	2.1886482919771657	5.2922682490871613e-11	2.280004693580876	8.379424727721338e-10	TRUE
nuclear speck	73	641	0.0578906	0.0265942	2.1768116085468163	4.539561704639344e-09	2.2491241063783964	6.160833742010539e-08	TRUE
intracellular membrane-bounded organelle	950	16434	0.75337	0.6818238393560968	1.104933998363386	3.13068105872051e-08	1.4254719354862693	3.3046077842049826e-07	TRUE
protein-containing complex	557	8794	0.4417129262490087	0.36485084844210264	1.2106671209210662	2.8561168207943327e-08	1.3773455106270804	3.3046077842049826e-07	TRUE
chromatin	179	2260	0.14195083267248215	0.0937643	1.5139119114623174	5.5508427289159264e-08	1.5989306103086713	5.27330059247013e-07	TRUE
chromosome, telomeric region	23	197	0.0182395	0.00817326	2.2316065325641965	0.000646634	2.2544877524745166	0.00558457	TRUE
nuclear matrix	25	238	0.019825535289452814	0.00987429	2.0077936011835344	0.00152429	2.028177775964755	0.012067300037559335	TRUE

### Sheet: CC-Subgroup4
GO_Term	Subgroup_Count	Background_Count	Subgroup_Freq	Background_Freq	Fold_Enrichment	P_Value	Odds_Ratio	FDR_Adjusted_P	Significant
chromatin	1770	669	0.10386714394695147	0.0803797	1.292206635381879	8.95141023217761e-10	1.326075127597577	8.50383972056873e-08	TRUE
nucleus	8143	3682	0.4778475441582067	0.44238856181665265	1.0801534790952618	5.61931338543414e-08	1.153505893151535	2.6691738580812165e-06	TRUE
chromosome	2353	993	0.13807875124699254	0.11930794184789138	1.1573307619624562	1.6137182071598268e-05	1.182534961506142	0.000511011	TRUE
nuclear body	1038	417	0.060911918314652896	0.0501021	1.2157551466015732	0.00024869	1.2297496377702561	0.0059064	TRUE
adherens junction	260	86	0.015257320579778182	0.0103328	1.476589292854579	0.000727151	1.4839734306379169	0.013815868028488158	TRUE
